# Dynamic Ribosomal RNA Methylation Regulates Translation in the Hematopoietic System and is Essential for Stem Cell Fitness

**DOI:** 10.1101/2025.09.29.679281

**Authors:** Ofri Rabany, Sivan Ben Dror, Maram Arafat, Hadar Aharoni, Yudit Halperin, Virginie Marchand, Nikolai Romanovski, Noga Ussishkin, Maayan Livneh, Adi Reches, Judith Wexler, Nina Mayorek, Galia Monderer-Rothkoff, Sagiv Shifman, Widad Mammer Bouhou, Michael VanInsberghe, Cornelius Pauli, Carsten Müller-Tidow, Ola Karmi, Yoav Livneh, Alexander van Oudenaarden, Yuri Motorin, Daphna Nachmani

## Abstract

Self-renewal and differentiation are at the basis of hematopoiesis. While it is known that tight regulation of translation is vital for hematopoietic stem cells’ (HSCs) biology, the mechanisms underlying translation regulation across the hematopoietic system remain obscure. Here we reveal a novel mechanism of translation regulation in the hematopoietic hierarchy, which is mediated by ribosomal RNA (rRNA) methylation dynamics.

Using ultra-low input ribosome-profiling, we characterized cell-type-specific translation capacity during erythroid differentiation. We found that translation efficiency changes progressively with differentiation and can distinguish between discrete cell populations as well as to define differentiation trajectories. To reveal the underlying mechanism, we performed comprehensive mapping of the most abundant rRNA modification - 2’-O-methyl (2’OMe). We found that, like translation efficiency, 2’OMe dynamics followed a distinct trajectory during erythroid differentiation.

Genetic perturbation of individual 2’OMe sites demonstrated their distinct roles in modulating proliferation and differentiation. By combining CRISPR screening, molecular and functional analyses, we identified a specific methylation site, 28S-Gm4588, which is progressively lost during differentiation, as a key regulator of HSC self-renewal. We showed that low methylation at this site led to translational skewing, mediated mainly by codon frequency, which promoted differentiation. Functionally, HSCs with diminished 28S-Gm4588 methylation exhibited impaired self-renewal capacity *ex-vivo*, and loss of fitness *in-vivo* in bone marrow transplantations.

Extending our findings beyond the hematopoietic system, we also found distinct dynamics of 2’OMe profiles during differentiation of non-hematopoietic stem cells. Our findings reveal rRNA methylation dynamics as a general mechanism for cell-type-specific translation, required for cell function and differentiation.

**KEY POINTS:**

1. Hematopoietic differentiation is associated with rRNA methylation dynamics to control cell-type-specific translation.
2. Translation efficiency can distinguish discrete cell types and define differentiation trajectories.
3. HSC fitness is regulated by a single rRNA methylation.
