## Supplementary Table 3 - ULriboseq RPF and RNAseq deseq top 50 signature genes for "Dynamic Ribosomal RNA Methylation Regulates Translation in the Hematopoietic System and is Essential for Stem Cell Fitness"

### Sheet: Info
In these tables we present the full list of Ultra Low ribo-seq and RNA-seq 50 signature genes. These were defined as the significant top most highly expressed genes in each cell type compared to all the rest. The Status column refers to whether this gene is shared or unique to the RPF or RNA signatures. Referring to figures 1E and F.

### Sheet: ULriboseq RPF deseq top 50 sign
gene_code	cell_type	gene_symbol	status
ENSMUSG00000000171	preCFUE	Sdhd	unique
ENSMUSG00000000320	MkP	Alox12	unique
ENSMUSG00000000753	HSC	Serpinf1	unique
ENSMUSG00000001249	CFUE	Hpn	shared
ENSMUSG00000001281	preMegE	Itgb7	unique
ENSMUSG00000001436	preCFUE	Slc19a1	unique
ENSMUSG00000001870	MkP	Ltbp1	shared
ENSMUSG00000001930	MkP	Vwf	unique
ENSMUSG00000002068	CFUE	Ccne1	shared
ENSMUSG00000002289	preCFUE	Angptl4	shared
ENSMUSG00000002565	preMegE	Scin	unique
ENSMUSG00000002897	preMegE	Il17ra	unique
ENSMUSG00000002985	preMegE	Apoe	shared
ENSMUSG00000003418	preMegE	St8sia6	unique
ENSMUSG00000004552	CFUE	Ctse	shared
ENSMUSG00000004897	preCFUE	Hdgf	unique
ENSMUSG00000005474	HSC	Myl10	unique
ENSMUSG00000005611	MkP	Irag1	shared
ENSMUSG00000006356	CFUE	Crip2	shared
ENSMUSG00000007480	preMegE	Mc5r	shared
ENSMUSG00000007783	CFUE	Cpt1c	unique
ENSMUSG00000007817	preMegE	Zmiz1	unique
ENSMUSG00000009350	MkP	Mpo	shared
ENSMUSG00000009566	preCFUE	Fpgs	shared
ENSMUSG00000009828	preMegE	Cilk1	unique
ENSMUSG00000010406	preCFUE	Mrpl52	unique
ENSMUSG00000013921	HSC	Clip3	unique
ENSMUSG00000015355	preMegE	Cd48	unique
ENSMUSG00000015533	MkP	Itga2	unique
ENSMUSG00000016255	MkP	Tubb1	shared
ENSMUSG00000018796	preCFUE	Acsl1	shared
ENSMUSG00000018819	HSC	Lsp1	unique
ENSMUSG00000019139	preCFUE	Isyna1	unique
ENSMUSG00000019982	preMegE	Myb	unique
ENSMUSG00000020019	CFUE	Ntn4	unique
ENSMUSG00000020021	CFUE	Fgd6	unique
ENSMUSG00000020120	MkP	Plek	unique
ENSMUSG00000020125	MkP	Elane	unique
ENSMUSG00000020189	preMegE	Osbpl8	unique
ENSMUSG00000020490	CFUE	Btnl10	unique
ENSMUSG00000020646	CFUE	Mboat2	shared
ENSMUSG00000020741	preCFUE	Cluh	unique
ENSMUSG00000021054	preCFUE	Sgpp1	unique
ENSMUSG00000021061	CFUE	Sptb	shared
ENSMUSG00000021287	preCFUE	Xrcc3	unique
ENSMUSG00000021373	MkP	Cap2	unique
ENSMUSG00000021675	MkP	F2rl2	unique
ENSMUSG00000021759	CFUE	Plpp1	shared
ENSMUSG00000022346	preCFUE	Myc	shared
ENSMUSG00000022475	preMegE	Hdac7	unique
ENSMUSG00000022554	preCFUE	Hgh1	shared
ENSMUSG00000022636	HSC	Alcam	unique
ENSMUSG00000022816	HSC	Fstl1	unique
ENSMUSG00000022843	CFUE	Clcn2	unique
ENSMUSG00000022912	MkP	Pros1	unique
ENSMUSG00000022969	preMegE	Il10rb	unique
ENSMUSG00000023034	HSC	Nr4a1	unique
ENSMUSG00000023328	MkP	Ache	unique
ENSMUSG00000023571	CFUE	C1qtnf12	shared
ENSMUSG00000023828	preMegE	Slc22a3	unique
ENSMUSG00000023868	MkP	Pde10a	unique
ENSMUSG00000023926	CFUE	Rhag	shared
ENSMUSG00000023938	preCFUE	Aars2	unique
ENSMUSG00000024044	HSC	Epb41l3	unique
ENSMUSG00000024049	MkP	Myom1	unique
ENSMUSG00000024052	preMegE	Lpin2	unique
ENSMUSG00000024065	MkP	Ehd3	shared
ENSMUSG00000024107	HSC	Lhcgr	shared
ENSMUSG00000024112	CFUE	Cacna1h	unique
ENSMUSG00000024180	CFUE	Pgap6	unique
ENSMUSG00000024184	CFUE	Pdia2	shared
ENSMUSG00000024451	preMegE	Arap3	shared
ENSMUSG00000024511	MkP	Rab27b	shared
ENSMUSG00000024610	HSC	Cd74	shared
ENSMUSG00000024620	preMegE	Pdgfrb	unique
ENSMUSG00000024664	CFUE	Fads3	shared
ENSMUSG00000024747	CFUE	Aldh1a7	shared
ENSMUSG00000024841	preCFUE	Eif1ad	unique
ENSMUSG00000024968	MkP	Rcor2	unique
ENSMUSG00000025050	preCFUE	Pcgf6	unique
ENSMUSG00000025227	preMegE	Mfsd13a	unique
ENSMUSG00000025330	HSC	Padi4	unique
ENSMUSG00000025538	preCFUE	Sumf2	unique
ENSMUSG00000025545	preCFUE	Clybl	unique
ENSMUSG00000025701	MkP	Alox5	unique
ENSMUSG00000025732	preCFUE	Mcrip2	unique
ENSMUSG00000025997	preMegE	Ikzf2	unique
ENSMUSG00000026249	MkP	Serpine2	shared
ENSMUSG00000026494	preMegE	Kif26b	unique
ENSMUSG00000026532	CFUE	Spta1	shared
ENSMUSG00000026672	preMegE	Optn	unique
ENSMUSG00000026701	preCFUE	Prdx6	shared
ENSMUSG00000027073	HSC	Prg2	shared
ENSMUSG00000027611	HSC	Procr	shared
ENSMUSG00000027669	preMegE	Gnb4	shared
ENSMUSG00000027684	HSC	Mecom	unique
ENSMUSG00000027692	preMegE	Tnik	unique
ENSMUSG00000027993	CFUE	Trim2	shared
ENSMUSG00000027999	CFUE	Pla2g12a	unique
ENSMUSG00000028005	MkP	Gucy1b1	unique
ENSMUSG00000028132	CFUE	Tlcd4	shared
ENSMUSG00000028643	preCFUE	Svbp	unique
ENSMUSG00000028840	preCFUE	Zfp593	unique
ENSMUSG00000028859	HSC	Csf3r	unique
ENSMUSG00000029287	preMegE	Tgfbr3	unique
ENSMUSG00000029299	HSC	Abcg3	unique
ENSMUSG00000029322	preMegE	Plac8	unique
ENSMUSG00000029372	MkP	Ppbp	unique
ENSMUSG00000029373	MkP	Pf4	shared
ENSMUSG00000029470	preMegE	P2rx4	unique
ENSMUSG00000029601	CFUE	Iqcd	unique
ENSMUSG00000029725	preCFUE	Ppp1r35	unique
ENSMUSG00000030000	CFUE	Add2	unique
ENSMUSG00000030159	MkP	Clec1b	unique
ENSMUSG00000030342	MkP	Cd9	unique
ENSMUSG00000030530	preMegE	Furin	unique
ENSMUSG00000030609	preCFUE	Aen	unique
ENSMUSG00000030672	CFUE	Mylpf	unique
ENSMUSG00000030711	HSC	Sult1a1	unique
ENSMUSG00000030830	preMegE	Itgal	unique
ENSMUSG00000031422	preCFUE	Morf4l2	unique
ENSMUSG00000031444	MkP	F10	unique
ENSMUSG00000031502	HSC	Col4a1	unique
ENSMUSG00000031503	HSC	Col4a2	unique
ENSMUSG00000031799	MkP	Tpm4	unique
ENSMUSG00000031860	preMegE	Pbx4	unique
ENSMUSG00000031937	preCFUE	Vstm5	unique
ENSMUSG00000032028	CFUE	Nxpe2	unique
ENSMUSG00000032034	MkP	Kcnj5	unique
ENSMUSG00000032125	HSC	Robo4	shared
ENSMUSG00000032131	CFUE	Abcg4	unique
ENSMUSG00000032215	preCFUE	Rsl24d1	unique
ENSMUSG00000032265	preMegE	Tent5a	shared
ENSMUSG00000032300	preCFUE	1700017B05Rik	unique
ENSMUSG00000032369	preCFUE	Plscr1	shared
ENSMUSG00000032657	preMegE	Entrep3	shared
ENSMUSG00000033170	HSC	Card10	unique
ENSMUSG00000033207	HSC	Mamdc2	unique
ENSMUSG00000033502	preMegE	Cdc14a	unique
ENSMUSG00000033585	HSC	Ndn	unique
ENSMUSG00000033688	CFUE	Inhca	shared
ENSMUSG00000033809	preCFUE	Alg3	unique
ENSMUSG00000033826	preMegE	Dnah8	unique
ENSMUSG00000033847	CFUE	Pla2g4c	unique
ENSMUSG00000034037	HSC	Fgd5	shared
ENSMUSG00000034127	CFUE	Tspan8	shared
ENSMUSG00000034259	preCFUE	Exosc4	unique
ENSMUSG00000034424	preCFUE	Gcsh	unique
ENSMUSG00000034438	HSC	Gbp8	shared
ENSMUSG00000034573	CFUE	Ptpn13	unique
ENSMUSG00000034586	HSC	Hid1	unique
ENSMUSG00000034663	MkP	Bmp2k	unique
ENSMUSG00000034664	MkP	Itga2b	unique
ENSMUSG00000035863	preMegE	Palm	unique
ENSMUSG00000036594	HSC	H2-Aa	unique
ENSMUSG00000036752	preCFUE	Tubb4b	unique
ENSMUSG00000037003	HSC	Tns2	unique
ENSMUSG00000037278	preCFUE	Tmem97	unique
ENSMUSG00000037280	preMegE	Galnt6	unique
ENSMUSG00000037336	preMegE	Mfsd2b	unique
ENSMUSG00000037366	preMegE	Pafah2	unique
ENSMUSG00000037379	CFUE	Spon2	shared
ENSMUSG00000037410	preMegE	Tbc1d2b	unique
ENSMUSG00000037664	HSC	Cdkn1c	unique
ENSMUSG00000038034	preCFUE	Igsf8	unique
ENSMUSG00000038046	preCFUE	Mrm3	unique
ENSMUSG00000038264	HSC	Sema7a	unique
ENSMUSG00000038555	MkP	Reep2	unique
ENSMUSG00000038608	preMegE	Dock10	unique
ENSMUSG00000038725	CFUE	Pkhd1l1	unique
ENSMUSG00000038893	preMegE	Fam117a	shared
ENSMUSG00000038997	CFUE	Asb17	unique
ENSMUSG00000039578	HSC	Ccser1	unique
ENSMUSG00000039713	preMegE	Plekhg5	unique
ENSMUSG00000039953	preCFUE	Clstn1	shared
ENSMUSG00000040009	MkP	Gnaz	shared
ENSMUSG00000040152	MkP	Thbs1	unique
ENSMUSG00000040314	MkP	Ctsg	shared
ENSMUSG00000040463	preCFUE	Mybbp1a	unique
ENSMUSG00000040584	HSC	Abcb1a	unique
ENSMUSG00000041189	HSC	Chrnb1	unique
ENSMUSG00000041272	HSC	Tox	unique
ENSMUSG00000041570	CFUE	Camsap2	shared
ENSMUSG00000041741	MkP	Pde3a	shared
ENSMUSG00000041959	preMegE	S100a10	shared
ENSMUSG00000042042	preMegE	Csgalnact2	unique
ENSMUSG00000042216	HSC	Sgsm1	unique
ENSMUSG00000042439	HSC	Zfp532	shared
ENSMUSG00000042680	CFUE	Garem1	unique
ENSMUSG00000042700	preMegE	Sipa1l1	unique
ENSMUSG00000042770	CFUE	Hebp1	unique
ENSMUSG00000042817	HSC	Flt3	unique
ENSMUSG00000044220	HSC	Nkx2-3	shared
ENSMUSG00000044229	CFUE	Nxpe4	unique
ENSMUSG00000044352	CFUE	Sowaha	unique
ENSMUSG00000045319	MkP	Proser2	shared
ENSMUSG00000045629	CFUE	Sh3tc2	shared
ENSMUSG00000047821	preMegE	Trim16	unique
ENSMUSG00000048442	preMegE	Smim5	unique
ENSMUSG00000048612	HSC	Myof	unique
ENSMUSG00000048960	HSC	Prex2	unique
ENSMUSG00000049493	MkP	Pls1	unique
ENSMUSG00000049775	MkP	Tmsb4x	unique
ENSMUSG00000050248	HSC	Evc2	unique
ENSMUSG00000050473	MkP	Slc35d3	unique
ENSMUSG00000050761	MkP	Gp1bb	unique
ENSMUSG00000050953	preCFUE	Gja1	unique
ENSMUSG00000050965	MkP	Prkca	unique
ENSMUSG00000051177	MkP	Plcb1	unique
ENSMUSG00000051650	preMegE	B3gnt2	unique
ENSMUSG00000052407	preMegE	Ccdc171	unique
ENSMUSG00000052681	MkP	Rap1b	unique
ENSMUSG00000052854	HSC	Nrk	unique
ENSMUSG00000052911	HSC	Lamb2	unique
ENSMUSG00000052934	preCFUE	Fbxo31	unique
ENSMUSG00000053553	preCFUE	3110082I17Rik	shared
ENSMUSG00000053886	CFUE	Sh2d4a	shared
ENSMUSG00000053897	CFUE	Slc39a8	shared
ENSMUSG00000053931	CFUE	Cnn3	shared
ENSMUSG00000053965	MkP	Pde5a	unique
ENSMUSG00000054434	CFUE	Tmem120b	unique
ENSMUSG00000055675	HSC	Kbtbd11	unique
ENSMUSG00000056209	preCFUE	Npm3	unique
ENSMUSG00000056481	CFUE	Cd248	unique
ENSMUSG00000056671	preCFUE	Prelid2	unique
ENSMUSG00000056895	CFUE	H2bc27	unique
ENSMUSG00000058056	HSC	Palld	unique
ENSMUSG00000058152	MkP	Chsy3	unique
ENSMUSG00000058392	preCFUE	Rrp1b	shared
ENSMUSG00000059363	preCFUE	Fxn	unique
ENSMUSG00000059810	HSC	Rgs3	unique
ENSMUSG00000060429	MkP	Sntb1	unique
ENSMUSG00000060586	HSC	H2-Eb1	unique
ENSMUSG00000061024	preCFUE	Rrs1	shared
ENSMUSG00000061143	preMegE	Maml3	unique
ENSMUSG00000062960	MkP	Kdr	unique
ENSMUSG00000064225	CFUE	Paqr9	unique
ENSMUSG00000066026	MkP	Dhrs3	shared
ENSMUSG00000067367	preCFUE	Lyar	unique
ENSMUSG00000068220	preMegE	Lgals1	shared
ENSMUSG00000068417	CFUE	Pnp2	unique
ENSMUSG00000069805	HSC	Fbp1	unique
ENSMUSG00000070056	CFUE	Mfhas1	unique
ENSMUSG00000072294	HSC	Klf12	unique
ENSMUSG00000074364	preCFUE	Ehd2	unique
ENSMUSG00000075602	HSC	Ly6a	shared
ENSMUSG00000079478	preCFUE	Znrd2	unique
ENSMUSG00000079481	preCFUE	Nhsl2	unique
ENSMUSG00000092572	MkP	Serpinb10	unique
ENSMUSG00000108929	MkP	Cc2d2b	shared

### Sheet: ULriboseq RNA deseq top 50 sign
gene_code	cell_type	gene_symbol	status
ENSMUSG00000000934	preCFUE	Top1mt	unique
ENSMUSG00000001249	CFUE	Hpn	shared
ENSMUSG00000001827	CFUE	Folr1	unique
ENSMUSG00000001870	MkP	Ltbp1	shared
ENSMUSG00000002068	CFUE	Ccne1	shared
ENSMUSG00000002289	preCFUE	Angptl4	shared
ENSMUSG00000002985	preMegE	Apoe	shared
ENSMUSG00000003031	preMegE	Cdkn1b	unique
ENSMUSG00000003469	CFUE	Phyhip	unique
ENSMUSG00000003528	preCFUE	Slc25a1	unique
ENSMUSG00000004552	CFUE	Ctse	shared
ENSMUSG00000005533	preMegE	Igf1r	unique
ENSMUSG00000005611	MkP	Irag1	shared
ENSMUSG00000006356	CFUE	Crip2	shared
ENSMUSG00000006457	CFUE	Actn3	unique
ENSMUSG00000007039	preMegE	Ddah2	unique
ENSMUSG00000007480	preMegE	Mc5r	shared
ENSMUSG00000009350	MkP	Mpo	shared
ENSMUSG00000009566	preCFUE	Fpgs	shared
ENSMUSG00000013707	preMegE	Tnfaip8l2	unique
ENSMUSG00000015314	HSC	Slamf6	unique
ENSMUSG00000015396	HSC	Cd83	unique
ENSMUSG00000016255	MkP	Tubb1	shared
ENSMUSG00000018796	preCFUE	Acsl1	shared
ENSMUSG00000019478	preCFUE	Rab4a	unique
ENSMUSG00000019564	preMegE	Arid3a	unique
ENSMUSG00000020176	preCFUE	Grb10	unique
ENSMUSG00000020333	CFUE	Acsl6	unique
ENSMUSG00000020374	CFUE	Rasgef1c	unique
ENSMUSG00000020396	preCFUE	Nefh	unique
ENSMUSG00000020598	preMegE	Nrcam	unique
ENSMUSG00000020646	CFUE	Mboat2	shared
ENSMUSG00000020658	preCFUE	Efr3b	unique
ENSMUSG00000021061	CFUE	Sptb	shared
ENSMUSG00000021222	preCFUE	Dcaf4	unique
ENSMUSG00000021396	HSC	Nxnl2	unique
ENSMUSG00000021418	preCFUE	Rpp40	unique
ENSMUSG00000021759	CFUE	Plpp1	shared
ENSMUSG00000022157	MkP	Mcpt8	unique
ENSMUSG00000022346	preCFUE	Myc	shared
ENSMUSG00000022469	preMegE	Rapgef3	unique
ENSMUSG00000022550	preCFUE	Adck5	unique
ENSMUSG00000022554	preCFUE	Hgh1	shared
ENSMUSG00000022687	HSC	Boc	unique
ENSMUSG00000022747	CFUE	St3gal6	unique
ENSMUSG00000023132	HSC	Gzma	unique
ENSMUSG00000023571	CFUE	C1qtnf12	shared
ENSMUSG00000023926	CFUE	Rhag	shared
ENSMUSG00000023993	MkP	Treml1	unique
ENSMUSG00000024065	MkP	Ehd3	shared
ENSMUSG00000024107	HSC	Lhcgr	shared
ENSMUSG00000024184	CFUE	Pdia2	shared
ENSMUSG00000024227	preMegE	Pdzph1	unique
ENSMUSG00000024302	MkP	Dtna	unique
ENSMUSG00000024451	preMegE	Arap3	shared
ENSMUSG00000024511	MkP	Rab27b	shared
ENSMUSG00000024535	HSC	Snx24	unique
ENSMUSG00000024610	HSC	Cd74	shared
ENSMUSG00000024613	preCFUE	Tcof1	unique
ENSMUSG00000024664	CFUE	Fads3	shared
ENSMUSG00000024673	HSC	Ms4a1	unique
ENSMUSG00000024747	CFUE	Aldh1a7	shared
ENSMUSG00000025014	HSC	Dntt	unique
ENSMUSG00000025504	HSC	Eps8l2	unique
ENSMUSG00000026249	MkP	Serpine2	shared
ENSMUSG00000026532	CFUE	Spta1	shared
ENSMUSG00000026694	preCFUE	Eef1aknmt	unique
ENSMUSG00000026701	preCFUE	Prdx6	shared
ENSMUSG00000026768	MkP	Itga8	unique
ENSMUSG00000026928	MkP	Card9	unique
ENSMUSG00000027073	HSC	Prg2	shared
ENSMUSG00000027086	preCFUE	Fastkd1	unique
ENSMUSG00000027185	preCFUE	Nat10	unique
ENSMUSG00000027288	preCFUE	Zfp106	unique
ENSMUSG00000027358	MkP	Bmp2	unique
ENSMUSG00000027611	HSC	Procr	shared
ENSMUSG00000027669	preMegE	Gnb4	shared
ENSMUSG00000027954	HSC	Efna1	unique
ENSMUSG00000027977	CFUE	Ndst3	unique
ENSMUSG00000027993	CFUE	Trim2	shared
ENSMUSG00000028132	CFUE	Tlcd4	shared
ENSMUSG00000028167	HSC	Bdh2	unique
ENSMUSG00000028445	HSC	Enho	unique
ENSMUSG00000028825	CFUE	Rhd	unique
ENSMUSG00000029005	MkP	Draxin	unique
ENSMUSG00000029036	preCFUE	Atad3a	unique
ENSMUSG00000029359	MkP	Tesc	unique
ENSMUSG00000029371	MkP	Cxcl5	unique
ENSMUSG00000029373	MkP	Pf4	shared
ENSMUSG00000029761	MkP	Cald1	unique
ENSMUSG00000030117	preCFUE	Gdf3	unique
ENSMUSG00000030470	preMegE	Csrp3	unique
ENSMUSG00000030780	preCFUE	Rusf1	unique
ENSMUSG00000030806	preMegE	Stx1b	unique
ENSMUSG00000031548	HSC	Sfrp1	unique
ENSMUSG00000031671	preCFUE	Setd6	unique
ENSMUSG00000031780	preMegE	Ccl17	unique
ENSMUSG00000031845	preMegE	Bco1	unique
ENSMUSG00000032053	HSC	Pou2af1	unique
ENSMUSG00000032087	MkP	Dscaml1	unique
ENSMUSG00000032101	preMegE	Ddx25	unique
ENSMUSG00000032125	HSC	Robo4	shared
ENSMUSG00000032265	preMegE	Tent5a	shared
ENSMUSG00000032369	preCFUE	Plscr1	shared
ENSMUSG00000032589	preCFUE	Bsn	unique
ENSMUSG00000032657	preMegE	Entrep3	shared
ENSMUSG00000033149	HSC	Phldb2	unique
ENSMUSG00000033688	CFUE	Inhca	shared
ENSMUSG00000033706	preCFUE	Smyd5	unique
ENSMUSG00000034037	HSC	Fgd5	shared
ENSMUSG00000034127	CFUE	Tspan8	shared
ENSMUSG00000034438	HSC	Gbp8	shared
ENSMUSG00000034634	HSC	Ly6d	unique
ENSMUSG00000034923	MkP	Ly6g6f	unique
ENSMUSG00000036814	CFUE	Slc6a20a	unique
ENSMUSG00000037031	CFUE	Tspan15	unique
ENSMUSG00000037071	CFUE	Scd1	unique
ENSMUSG00000037185	HSC	Krt80	unique
ENSMUSG00000037379	CFUE	Spon2	shared
ENSMUSG00000037621	MkP	Atoh8	unique
ENSMUSG00000038572	HSC	Bpifb5	unique
ENSMUSG00000038644	preCFUE	Pold1	unique
ENSMUSG00000038893	preMegE	Fam117a	shared
ENSMUSG00000039013	preMegE	Siglecf	unique
ENSMUSG00000039109	MkP	F13a1	unique
ENSMUSG00000039254	preCFUE	Pomt1	unique
ENSMUSG00000039264	HSC	Gimap3	unique
ENSMUSG00000039953	preCFUE	Clstn1	shared
ENSMUSG00000040009	MkP	Gnaz	shared
ENSMUSG00000040314	MkP	Ctsg	shared
ENSMUSG00000040706	CFUE	Agmat	unique
ENSMUSG00000041361	MkP	Myzap	unique
ENSMUSG00000041488	preMegE	Stx3	unique
ENSMUSG00000041506	preCFUE	Rrp9	unique
ENSMUSG00000041540	preMegE	Sox5	unique
ENSMUSG00000041570	CFUE	Camsap2	shared
ENSMUSG00000041617	CFUE	Ccdc74a	unique
ENSMUSG00000041741	MkP	Pde3a	shared
ENSMUSG00000041959	preMegE	S100a10	shared
ENSMUSG00000042148	preCFUE	Cox10	unique
ENSMUSG00000042265	MkP	Trem1	unique
ENSMUSG00000042367	HSC	Gjb3	unique
ENSMUSG00000042439	HSC	Zfp532	shared
ENSMUSG00000042797	preCFUE	Aqp11	unique
ENSMUSG00000043931	HSC	Gimap7	unique
ENSMUSG00000044220	HSC	Nkx2-3	shared
ENSMUSG00000045319	MkP	Proser2	shared
ENSMUSG00000045629	CFUE	Sh3tc2	shared
ENSMUSG00000045790	HSC	Ccdc149	unique
ENSMUSG00000045903	MkP	Npas4	unique
ENSMUSG00000046774	MkP	8030474K03Rik	unique
ENSMUSG00000047604	preCFUE	Frat2	unique
ENSMUSG00000048217	CFUE	Nags	unique
ENSMUSG00000048277	preCFUE	Syngr2	unique
ENSMUSG00000048520	preMegE	Fbxl13	unique
ENSMUSG00000049625	MkP	Tifab	unique
ENSMUSG00000050921	HSC	P2ry10	unique
ENSMUSG00000051504	HSC	Siglech	unique
ENSMUSG00000051557	preCFUE	Pusl1	unique
ENSMUSG00000051855	MkP	Mest	unique
ENSMUSG00000051998	HSC	Lax1	unique
ENSMUSG00000052117	HSC	D630039A03Rik	unique
ENSMUSG00000052435	MkP	Cebpe	unique
ENSMUSG00000052560	HSC	Cpne8	unique
ENSMUSG00000052730	HSC	NA	unique
ENSMUSG00000053553	preCFUE	3110082I17Rik	shared
ENSMUSG00000053886	CFUE	Sh2d4a	shared
ENSMUSG00000053897	CFUE	Slc39a8	shared
ENSMUSG00000053931	CFUE	Cnn3	shared
ENSMUSG00000054321	preCFUE	Taf4b	unique
ENSMUSG00000055523	CFUE	Gucy2g	unique
ENSMUSG00000055900	preCFUE	Tmem69	unique
ENSMUSG00000056498	HSC	Tmem154	unique
ENSMUSG00000057098	HSC	Ebf1	unique
ENSMUSG00000057421	preCFUE	Las1l	unique
ENSMUSG00000057541	preCFUE	Pus7	unique
ENSMUSG00000058392	preCFUE	Rrp1b	shared
ENSMUSG00000058966	preCFUE	Tlcd3b	unique
ENSMUSG00000059305	preMegE	Vpreb1	unique
ENSMUSG00000060093	preMegE	H4c1	unique
ENSMUSG00000061024	preCFUE	Rrs1	shared
ENSMUSG00000061751	MkP	Kalrn	unique
ENSMUSG00000063193	MkP	Cd300lb	unique
ENSMUSG00000063506	MkP	Arhgap22	unique
ENSMUSG00000063564	preMegE	Col23a1	unique
ENSMUSG00000063785	preCFUE	Utp14a	unique
ENSMUSG00000066026	MkP	Dhrs3	shared
ENSMUSG00000066829	preMegE	Zfp810	unique
ENSMUSG00000067818	MkP	Myl9	unique
ENSMUSG00000068220	preMegE	Lgals1	shared
ENSMUSG00000068962	preMegE	Zfp114	unique
ENSMUSG00000070732	preCFUE	Rbm44	unique
ENSMUSG00000070880	MkP	Gad1	unique
ENSMUSG00000073433	CFUE	Arhgdig	unique
ENSMUSG00000074238	preCFUE	Ap1ar	unique
ENSMUSG00000074388	preMegE	NA	unique
ENSMUSG00000075602	HSC	Ly6a	shared
ENSMUSG00000076934	HSC	Iglv1	unique
ENSMUSG00000076937	HSC	Iglc2	unique
ENSMUSG00000076940	HSC	Iglv2	unique
ENSMUSG00000078249	preCFUE	Hmga1b	unique
ENSMUSG00000078810	MkP	Gp6	unique
ENSMUSG00000078942	preMegE	Naip6	unique
ENSMUSG00000079363	HSC	Gbp4	unique
ENSMUSG00000082079	CFUE	NA	unique
ENSMUSG00000084154	preMegE	NA	unique
ENSMUSG00000086896	MkP	NA	unique
ENSMUSG00000090174	preMegE	NA	unique
ENSMUSG00000090214	preMegE	NA	unique
ENSMUSG00000090336	MkP	Cfap97d2	unique
ENSMUSG00000091264	preCFUE	Smim13	unique
ENSMUSG00000091528	CFUE	Vmn2r-ps158	unique
ENSMUSG00000091712	MkP	Sec14l5	unique
ENSMUSG00000094797	HSC	Igkv6-15	unique
ENSMUSG00000096981	preMegE	NA	unique
ENSMUSG00000097313	MkP	NA	unique
ENSMUSG00000098519	MkP	NA	unique
ENSMUSG00000099338	MkP	NA	unique
ENSMUSG00000100459	HSC	NA	unique
ENSMUSG00000101102	MkP	NA	unique
ENSMUSG00000101172	preMegE	NA	unique
ENSMUSG00000102460	HSC	NA	unique
ENSMUSG00000103270	CFUE	NA	unique
ENSMUSG00000104324	preMegE	NA	unique
ENSMUSG00000104891	preMegE	NA	unique
ENSMUSG00000105033	preMegE	NA	unique
ENSMUSG00000105096	HSC	Gbp10	unique
ENSMUSG00000106219	preMegE	NA	unique
ENSMUSG00000106588	preMegE	NA	unique
ENSMUSG00000106619	CFUE	NA	unique
ENSMUSG00000107050	preMegE	NA	unique
ENSMUSG00000107799	preMegE	NA	unique
ENSMUSG00000108929	MkP	Cc2d2b	shared
ENSMUSG00000108940	CFUE	NA	unique
ENSMUSG00000109984	preMegE	NA	unique
ENSMUSG00000110545	preCFUE	NA	unique
ENSMUSG00000111818	MkP	NA	unique
ENSMUSG00000112539	CFUE	NA	unique
ENSMUSG00000114558	CFUE	NA	unique
ENSMUSG00000117446	HSC	NA	unique
ENSMUSG00000118061	MkP	NA	unique
ENSMUSG00000118448	CFUE	NA	unique
ENSMUSG00000120453	HSC	NA	unique
ENSMUSG00000120877	preMegE	NA	unique
ENSMUSG00000120932	CFUE	NA	unique
ENSMUSG00000121037	CFUE	NA	unique
ENSMUSG00000121069	preMegE	NA	unique
ENSMUSG00000121135	preMegE	NA	unique
ENSMUSG00000121605	CFUE	NA	unique
ENSMUSG00002076161	preMegE	NA	unique
