## Supplementary Table 5 - P-adj values of all RMS for "Dynamic Ribosomal RNA Methylation Regulates Translation in the Hematopoietic System and is Essential for Stem Cell Fitness"

### Sheet: Info
In these tables we present the p-adj of RiboMethSeq analysis of the indicated cell type relative to hematopoeitic stem cells. Referring to figures 2A and 7A.

### Sheet: CLP-preB
position	p-adj CLP	p-adj preB
18S-1033	0.620213	0.0202854
18S-1038	0.6443	0.337347
18S-1089	0.978548	0.4057
18S-116	1.37962	0.887271
18S-121	0.859704	0.00363386
18S-1274	0.625071	0.0204503
18S-1290	0.8549	0.498659
18S-1328	0.837724	0.58537
18S-1330	0.638701	0.698824
18S-1385	0.627952	0.406198
18S-1393	0.941572	0.647916
18S-1404	0.905223	0.472071
18S-1416	0.623731	0.474739
18S-1444	0.727739	0.00362081
18S-1449	0.689641	0.0153864
18S-1492	0.708355	0.688157
18S-1548	0.625462	0.612074
18S-159	0.901767	0.02137
18S-1636	0.86558	0.0338172
18S-166	0.599844	0.68424
18S-1680	0.729262	0.513716
18S-1705	0.841163	0.441499
18S-172	0.82286	0.0061873
18S-174	0.632289	0.0139358
18S-1806	0.345534	0.192478
18S-20	0.850117	0.230506
18S-27	0.779167	0.977414
18S-356	0.761203	0.0709008
18S-382	0.631428	0.651365
18S-430	0.628941	0.00409214
18S-438	0.662445	0.701169
18S-46	0.666894	0.396927
18S-464	0.640634	0.467982
18S-470	0.845416	0.109455
18S-486	0.642543	0.817753
18S-511	0.731778	0.406009
18S-514	0.654599	0.416368
18S-519	0.629824	0.882144
18S-578	0.853258	0.424059
18S-592	0.740291	0.0199853
18S-603	0.243678	0.134612
18S-629	0.622458	0.55372
18S-646	0.614041	0.485788
18S-670	0.616007	0.408142
18S-685	0.674491	0.438083
18S-799	0.850113	0.400736
18S-801	0.788944	0.77356
18S-869	0.670737	0.0028726
18S-99	0.811575	0.294754
28S-1131	1.15729	0.076811
28S-1141	0.663766	0.641264
28S-1155	0.633798	0.0806865
28S-1336	0.656128	0.402557
28S-1338	0.827507	0.224802
28S-1348	0.658163	0.651482
28S-1439	0.727662	0.912761
28S-1563	0.725384	0.0771853
28S-1631	0.615398	0.0752771
28S-1674	0.746558	0.400853
28S-1684	0.665393	0.0137822
28S-1770	0.840661	0.210572
28S-1813	0.698079	0.020611
28S-1891	1.08671	0.015436
28S-2109	0.634958	0.117955
28S-2121	0.83601	0.402046
28S-2122	0.635623	0.846353
28S-2123	0.456141	0.0254758
28S-2159	0.657764	0.00326082
28S-2173	0.649514	0.0141778
28S-2180	0.885485	0.257102
28S-2182	0.668656	0.0151903
28S-2196	0.785157	0.101792
28S-2542	0.902327	0.134483
28S-2559	0.670502	0.699615
28S-2570	0.68533	0.420874
28S-2579	0.679433	0.456639
28S-2592	0.630921	0.429257
28S-2616	0.770704	0.198942
28S-2631	0.773082	0.227914
28S-3258	0.62316	0.981577
28S-3283	0.650822	0.0776621
28S-3357	0.842433	0.707122
28S-3374	0.849163	0.681444
28S-3380	0.775044	0.467054
28S-3400	0.641492	0.646062
28S-3416	0.717843	0.844956
28S-3441	0.710328	0.89671
28S-3448	0.809354	0.547836
28S-3464	0.844096	0.467573
28S-3474	0.84044	0.88611
28S-3481	0.623151	0.208423
28S-3486	0.777271	0.931076
28S-3497	0.636004	0.518269
28S-3523	0.861362	0.00408755
28S-3525	0.642016	0.00364064
28S-3543	0.617044	0.629211
28S-3555	0.808027	0.213531
28S-3581	0.621494	0.978103
28S-3600	0.624842	0.00472898
28S-3692	0.660731	0.0148348
28S-3704	0.603908	0.120169
28S-3727	1.07776	0.645431
28S-3848	0.910325	0.41237
28S-3879	0.90066	0.168576
28S-3880	0.760876	0.00266829
28S-3958	0.63059	0.637435
28S-398	0.726874	0.417064
28S-400	0.838068	0.439078
28S-4022	0.905064	0.586148
28S-4044	0.776978	0.41158
28S-4108	0.748917	0.225558
28S-4146	1.03398	0.420356
28S-4150	0.84652	0.0475214
28S-4151	0.654852	0.137698
28S-4172	0.609849	0.439399
28S-4175	0.650799	0.419355
28S-4188	0.616016	0.526395
28S-4223	0.772116	0.00367164
28S-4242	0.644819	0.42264
28S-4270	0.646473	0.0052942
28S-4272	1.09736	0.128702
28S-4275	0.867172	0.106787
28S-4289	0.907922	0.0057142
28S-99	0.799717	0.647394
5.8S-13	0.464305	0.00454248
5.8S-74	0.750324	0.973843

### Sheet: preMegE-MkP-preCFU-E-CFUE
rRNA	position	p-adj preMegE	p-adj MkP	p-adj CFUE	p-adj preCFUE
18S	Am1033	0.00362613	0.00599805	0.55233	0.0725867
18S	Am1038	0.00548253	0.00823674	0.00487894	0.00512874
18S	Am1089	0.0210752	0.0333892	0.0232195	0.0569729
28S	Am1141	0.00319691	0.00244702	0.00248042	0.00263592
28S	Am1338	0.907938	0.630712	0.00269374	0.405528
28S	Am1348	0.0202943	0.022718	0.155477	0.021141
18S	Am1385	0.000676341	0.000293353	0.000236602	0.000471123
18S	Am1404	0.271341	0.169247	0.0564184	0.890024
18S	Am1416	0.096825	0.062642	0.0233148	0.107084
18S	Am159	0.0348546	0.0388039	0.040341	0.0435431
18S	Am1636	0.104459	0.0346365	0.0486777	0.0410163
18S	Am166	0.0195103	0.0205875	0.0199229	0.0247734
28S	Am1674	0.00907086	0.0120385	0.0137909	0.0109645
18S	Am1680	0.0132074	0.0139243	0.0151623	0.0168621
28S	Am1770	0.0260016	0.0157084	0.000294756	0.00104335
28S	Am1813	0.203625	0.371128	0.0380726	0.0362673
28S	Am1891	0.695069	0.864798	0.499712	0.688771
28S	Am2121	0.00244925	0.00233131	0.004865	0.0025659
28S	Am2159	0.0224452	0.0291872	0.0261272	0.334273
28S	Am2196	0.201899	0.0371646	0.00138508	0.00688372
28S	Am2542	0.0198113	0.0198472	0.0229445	0.0274713
28S	Am2570	0.0197113	0.0225636	0.0409708	0.0289845
18S	Am27	0.0521662	0.0415733	0.0385536	0.0413755
28S	Am3374	0.0059524	0.0059501	0.00609731	0.00777683
28S	Am3380	0.000928151	0.0247032	0.0184754	0.00266625
28S	Am3416	0.000788496	0.000416443	0.000497956	0.00105359
28S	Am3441	0.0227755	0.019708	0.0193246	0.0280815
28S	Am3481	0.00904946	0.0202912	0.118066	0.027567
28S	Am3486	0.000652738	0.000738088	0.000288007	0.00153621
28S	Am3523	0.0947315	0.445696	0.114146	0.844137
28S	Am3727	0.212688	0.0038247	0.000934101	0.000790211
28S	Am398	0.00857491	0.00900935	0.0140312	0.0101813
28S	Am400	0.0736872	0.0678791	0.0769612	0.0773095
28S	Am4175	0.00915704	0.0102975	0.00965856	0.0107021
28S	Am4223	0.0169416	0.0317468	0.00384424	0.376235
28S	Am4242	0.450226	0.373954	0.756957	0.452685
18S	Am46	0.94874	0.841379	0.407802	0.827844
18S	Am470	0.254293	0.685184	0.0299523	0.88808
18S	Am486	0.0125783	0.0137989	0.0145612	0.0206269
18S	Am514	0.0059993	0.00663467	0.0468278	0.010773
18S	Am578	0.0579622	0.0568767	0.0967403	0.079187
18S	Am592	0.00497298	0.0170834	2.01675e-06	0.216294
18S	Am670	0.0306391	0.0671606	0.0187255	0.036969
18S	Am99	0.0181178	0.0214212	0.179256	0.0455064
28S	Am99	0.941548	0.529709	0.527598	0.389968
28S	Cm1155	0.0383593	0.0033583	0.034216	0.299873
18S	Cm1274	0.09621	0.0481387	0.000279629	0.0124571
18S	Cm1393	0.00485067	0.00498364	0.00433503	0.00530404
28S	Cm1631	0.000754046	0.0828818	0.0744408	0.107996
28S	Cm1684	0.00895107	0.0750889	0.200356	0.0868997
18S	Cm1705	0.0243476	0.0272035	0.0265289	0.0313393
18S	Cm174	0.0242656	0.021885	0.0344924	0.029488
28S	Cm2109	0.00120583	0.0024006	0.732619	0.00986412
28S	Cm2123	0.0036302	0.00830837	0.675768	0.0345189
28S	Cm2180	0.00332672	0.0065772	0.0150451	0.0246994
28S	Cm2559	0.0063033	0.00527709	0.0935614	0.0171671
28S	Cm2579	0.000777246	0.00122916	0.00368232	0.00267229
28S	Cm2616	0.00910421	0.0141081	0.0267798	0.0214055
28S	Cm3258	0.0125757	0.000499182	0.000658058	0.00975803
28S	Cm3357	0.000767035	0.00561714	0.00153562	0.00202587
28S	Cm3464	0.00476632	0.00497762	0.00623978	0.00645294
28S	Cm3497	0.125538	0.11821	0.121158	0.129271
28S	Cm3525	0.103846	0.107348	0.000819478	0.203289
28S	Cm3543	0.00367927	0.00390325	0.00338729	0.00481531
28S	Cm3704	0.00088383	0.00101573	0.000895741	0.00114859
28S	Cm4108	0.0200109	0.0283992	0.186053	0.0824571
28S	Cm4188	0.170887	0.181048	0.179057	0.201735
18S	Cm464	0.0627428	0.0407653	0.0464321	0.0732648
18S	Cm519	0.00126356	0.00259094	0.00112029	0.00123507
18S	Cm799	0.0154065	0.0200246	0.040922	0.0247154
28S	Gm1131	0.00219459	0.00289022	0.011613	0.674123
18S	Gm1330	0.00144931	0.00129383	0.00226134	0.0017502
28S	Gm1336	0.00500903	0.00520951	0.0192634	0.0103633
28S	Gm1439	0.000804499	0.000351269	0.000192264	0.00135956
18S	Gm1449	0.176069	0.250351	0.000222555	0.0754616
18S	Gm1492	0.000723234	0.0010399	0.000752258	0.0010817
18S	Gm1548	0.360298	0.188616	0.257063	0.190046
28S	Gm1563	0.00686765	0.00643096	0.0137479	0.00954303
18S	Gm20	0.0167716	0.0446058	0.0265967	0.0248237
28S	Gm2122	0.0123175	0.0152998	0.0135833	0.0179601
28S	Gm2182	0.0347352	0.0436614	8.08059e-05	0.0954584
28S	Gm2631	0.00727609	0.107675	0.0150409	0.24615
28S	Gm3283	0.0244472	0.0298118	0.0818274	0.0399369
28S	Gm3400	0.00359264	0.00401617	0.011247	0.00516518
28S	Gm3448	0.00887798	0.015897	0.0167204	0.018046
28S	Gm3555	0.013369	0.0151106	0.0261289	0.0260454
28S	Gm3600	0.00963004	0.000467277	0.00388057	0.58216
28S	Gm3692	0.935763	0.789013	0.00282312	0.0297656
18S	Gm382	0.512162	0.558868	0.980381	0.244713
28S	Gm3848	0.0200847	0.0189726	0.0192118	0.0295
28S	Gm3880	0.00718789	0.00397307	0.00859222	0.754864
28S	Gm4022	0.0242962	0.0304469	0.0548389	0.159252
28S	Gm4044	0.00091928	0.000320802	0.000290534	0.000858666
28S	Gm4146	0.00155502	0.00244142	0.00158675	0.00260298
28S	Gm4151	0.0875156	0.705682	0.950213	0.0278518
28S	Gm4172	0.00260829	0.00398108	0.00267049	0.00268185
28S	Gm4270	0.217007	0.77575	0.000885516	0.0498214
28S	Gm4275	0.000941133	0.00121006	0.000237738	0.00643236
28S	Gm4289	0.02426	0.0447612	0.0136739	0.952827
18S	Gm438	0.0092683	0.018875	0.735003	0.183277
18S	Gm511	0.00904848	0.0102632	0.0246261	0.013852
18S	Gm603	0.0223587	0.029446	0.0678994	0.0364853
18S	Gm646	0.0122807	0.0151837	0.0123919	0.0151852
18S	Gm685	0.00367895	0.00387678	0.00303126	0.00497559
5.8S	Gm74	0.104244	0.101186	0.180632	0.128241
18S	Gm869	0.432442	0.100318	0.000753698	0.00317677
18S	Um116	0.00366032	0.0393806	0.0966035	0.2979
18S	Um121	0.0262327	0.0269866	0.785877	0.0277383
18S	Um1290	0.0031484	0.00367528	0.0028072	0.00341533
5.8S	Um13	0.132357	0.00377692	0.00050297	0.000894256
18S	Um1328	0.00304972	0.00286405	0.00353831	0.0035025
18S	Um1444	0.0254044	0.0391211	0.00115423	0.637174
18S	Um172	0.00362438	0.00391891	0.00348598	0.00449454
18S	Um1806	0.00203256	0.00363815	0.0136941	0.0266944
28S	Um2173	0.0012398	0.00415968	5.66485e-05	0.974116
28S	Um2592	0.000899768	0.000627637	0.00359444	0.0010316
28S	Um3474	0.0245391	0.073075	0.0167261	0.202759
18S	Um356	0.99679	0.178484	0.0547632	0.107486
28S	Um3581	0.028141	0.0700433	0.0997924	0.0352823
28S	Um3879	0.00319716	0.00378925	0.788226	0.00947211
28S	Um3958	0.0702475	0.140987	0.0250846	0.970164
28S	Um4150	0.86831	0.799639	0.782626	0.966516
28S	Um4272	0.128503	0.0762093	0.0021856	0.0660112
18S	Um430	0.0169719	0.0256892	0.0408788	0.254448
18S	Um629	0.0287166	0.463514	0.0114498	0.2987
18S	Um801	0.00815799	0.0129277	0.0142591	0.0104954
